# ToxMCP: Guardrailed, Auditable Agentic Workflows for Computational Toxicology via the Model Context Protocol

**DOI:** 10.64898/2026.02.06.703989

**Authors:** Ivo Djidrovski

## Abstract

Computational toxicology increasingly relies on evidence, high-throughput screening, predictive (Q)SAR, adverse outcome pathways (AOPs), physiologically based kinetic (PBK/PBPK) models, and exposure databases to support integrated approaches to testing and assessment (IATA). Yet the practical workflow remains fragmented across heterogeneous tools, data formats, and licensing regimes. Large language models (LLMs) can lower the interface barrier, but free-text interaction alone is insufficient for regulatory-grade science: it is difficult to audit, difficult to reproduce, and prone to overconfident errors. Here we introduce ToxMCP, a collection of Model Context Protocol (MCP) servers designed as a guardrailed, federated integration layer for reproducible computational toxicology. ToxMCP wraps toxicology-relevant capabilities, including chemical identity and regulatory context (EPA CompTox), rapid ADMET profiling (ADMETlab 3.0), mechanistic pathway retrieval and structuring (AOP knowledge services), quantitative read-across workflows (OECD QSAR Toolbox), and mechanistic PBPK simulation (Open Systems Pharmacology Suite), as typed tools with explicit inputs/outputs, provenance bundles, and policy hooks (e.g., applicability domain checks, critical-action confirmation, and role-based access control). We demonstrate how natural-language risk questions can be compiled into auditable tool invocations, returning mechanistic metrics such as tissue AUC/Cmax, sensitivity curves, and conservative points of departure. We further outline an evaluation protocol for measuring computational reproducibility, task throughput, and scientific utility across multi-tool toxicology tasks. ToxMCP reframes ‘LLMs for toxicology’ from conversational summarizers into accountable orchestrators of established scientific kernels, enabling faster iteration while preserving the evidentiary structure expected in regulatory and academic settings.

**Graphical Abstract:** 
