## Supplementary material for "ToxMCP: Guardrailed, Auditable Agentic Workflows for Computational Toxicology via the Model Context Protocol": benchmark_summary.csv

Chemical	CAS	NAM_PoD_AED	HTTK_Css_Median	PBPK_Brain_Blood_Ratio	AOP_Mapping	QSAR_Cramer_Class	Product_Count
Acetaminophen	103-90-2	56.99 mg/kg/day	N/A	0.982	1 AOPs (e.g. CYP2E1 activation and formation of protein...)	N/A	0
Chlorpyrifos	2921-88-2	1.343 mg/kg/day	0.0265 mg/L	0.982	3 AOPs (e.g. Inhibitor binding to topoisomerase II lead...)	High (Class III)	0
Triclosan	3380-34-5	2.974 mg/kg/day	N/A	N/A	2 AOPs (e.g. Uncoupling of oxidative phosphorylation le...)	N/A	266
