## Supplementary material for "ToxMCP: Guardrailed, Auditable Agentic Workflows for Computational Toxicology via the Model Context Protocol": benchmark_summary.csv

Chemical	CAS	NAM_PoD_AED	HTTK_Css_Median	PBPK_Brain_Blood_Ratio	AOP_Mapping	QSAR_Cramer_Class	Product_Count
Acetaminophen	103-90-2	56.99 mg/kg/day	0.003538 mg/L	0.982	1 AOPs (e.g. CYP2E1 activation and formation of protein...)	High (Class III)	149
Atrazine	1912-24-9	0.1258 mg/kg/day	0.03152 mg/L	N/A	4 AOPs (e.g. GnRH pulse disruption leading to mammary a...)	High (Class III)	114
Bisphenol_a	80-05-7	0.4274 mg/kg/day	0.5297 mg/L	N/A	4 AOPs (e.g. Binding to estrogen receptor (ER)-α in imm...)	High (Class III)	326
Caffeine	58-08-2	25.85 mg/kg/day	0.0239 mg/L	N/A	None	Intermediate (Class II)	933
Carbamazepine	298-46-4	3.071 mg/kg/day	0.04942 mg/L	N/A	None	High (Class III)	1
Chlorpyrifos	2921-88-2	1.343 mg/kg/day	0.0265 mg/L	0.982	3 AOPs (e.g. Inhibitor binding to topoisomerase II lead...)	High (Class III)	161
Endosulfan	115-29-7	0.2216 mg/kg/day	1.918 mg/L	N/A	2 AOPs (e.g. Binding to the picrotoxin site of ionotrop...)	High (Class III)	3
Glyphosate	1071-83-6	N/A	N/A	N/A	None	High (Class III)	37
Oxybenzone	131-57-7	9.433 mg/kg/day	0.1719 mg/L	N/A	None	High (Class III)	3804
Silychristin	33889-69-9	N/A	N/A	N/A	None	High (Class III)	0
Triclosan	3380-34-5	2.974 mg/kg/day	0.1731 mg/L	N/A	2 AOPs (e.g. Uncoupling of oxidative phosphorylation le...)	High (Class III)	266
Warfarin	81-81-2	0.5872 mg/kg/day	7.87 mg/L	N/A	1 AOPs (e.g. Anticoagulant rodenticide inhibition of vi...)	High (Class III)	15
